# Strong but diffuse genetic divergence underlies differentiation in an incipient species of marine stickleback

**DOI:** 10.1101/2025.09.19.677379

**Authors:** Alexandra Sumarli, Colby Behrens, Gina Lucas, Michael J. Olufemi, Paul Bentzen, Alison M. Bell, Frederic J.J. Chain, Kieran Samuk

**Affiliations:** Department of Evolution, Ecology, and Organismal Biology, University of California, Riverside, Riverside, California, USA; Department of Evolution, Ecology and Behavior, School of Integrative Biology, University of Illinois at Urbana-Champaign, Urbana, IL, USA; Program in Ecology, Evolution and Conservation, University of Illinois Urbana-Champaign, Urbana, IL, USA; Carl R. Woese Institute for Genomic Biology, University of Illinois Urbana-Champaign, Urbana, IL, USA; Program in Neuroscience, University of Illinois Urbana-Champaign, Urbana, IL, USA; Department of Biological Sciences, University of Massachusetts Lowell, Lowell, Massachusetts, USA; Department of Biology, Dalhousie University, Halifax, NS, Canada

**Keywords:** Reproductive Isolation, gene flow, stickleback, Copy Number Variation, incipient species

## Abstract

Understanding how lineages proceed along the “speciation continuum” and how species boundaries are maintained over time remain central questions in evolutionary biology. Populations early in the speciation process can give us detailed insight into the reproductive barriers that first initiate speciation. In this study, we explore the nature of genomic divergence between two sympatric marine stickleback ecotypes from Atlantic Canada, “whites” and “commons”. Males of each ecotype exhibit distinct nuptial colorations, nesting habits, and parental care strategies. Using population genomic analyses of SNPs and copy number variants (CNVs; deletions and duplications) we show that whites and commons consistently form distinct populations. We uncover genomic differentiation in the white ecotype characteristic of an incipient species, showing extremely low genome-wide differentiation (F_ST_) and very recent divergence (∼1 kya). Demographic analysis detected very low levels of ongoing gene flow between populations. Our results and prior genomic studies suggest that reproductive isolation is being maintained between ecotypes despite recent evidence that hybridization in nature does occur. Contrary to other systems, we found many small, but dispersed regions of high differentiation throughout the genome rather than explicitly within chromosomal inversions or the sex chromosomes. On chromosomes VII and XVI, we identified CNVs overlapping genes enriched for olfaction, which may play a role in differences in reproductive strategies between ecotypes. Ultimately, our results demonstrate that genome-wide rather than localized differences can underlie the early stages of divergence, and that this pattern is corroborated by both SNPs and CNVs.
