## Supplementary material for "Strong but diffuse genetic divergence underlies differentiation in an incipient species of marine stickleback": Table S1

### Sheet: Sheet1
ID	Ecomorph	Location	Sex	Autosomes	X (Female Only)	Y (Male only)	Analyses Used	Accession Number
FBC72_S28_L002	common	Cherry Burton Road	F	+	+	NA	PCA, Fst, dXY, pi, PBS, Dadi, Vst	SAMN47736293
FCB66_S37_L002	common	Cherry Burton Road	F	+	+	NA	PCA, Fst, dXY, pi, PBS, Dadi, PSMC, Vst	SAMN47736294
FCB67_S36_L002	common	Cherry Burton Road	F	+	+	NA	PCA, Fst, dXY, pi, PBS, Dadi, Vst	SAMN47736295
FCB68_S22_L002	common	Cherry Burton Road	F	+	+	NA	PCA, Fst, dXY, pi, PBS, Dadi, Vst	SAMN47736296
FCB71_S29_L002	common	Cherry Burton Road	F	+	+	NA	PCA, Fst, dXY, pi, PBS, Dadi, Vst	SAMN47736297
FCB73_S27_L002	common	Cherry Burton Road	F	+	+	NA	PCA, Fst, dXY, pi, PBS, Dadi, Vst	SAMN47736298
FCB74_S23_L002	common	Cherry Burton Road	F	+	+	NA	PCA, Fst, dXY, pi, PBS, Dadi, Vst	SAMN47736299
FCB75_S33_L002	common	Cherry Burton Road	F	+	+	NA	PCA, Fst, dXY, pi, PBS, Dadi, Vst	SAMN47736300
FCB80_S32_L002	common	Cherry Burton Road	F	+	+	NA	PCA, Fst, dXY, pi, PBS, Dadi, Vst	SAMN47736301
FCB81_S31_L002	common	Cherry Burton Road	F	+	+	NA	PCA, Fst, dXY, pi, PBS, Dadi, Vst	SAMN47736302
FCL112_S16_L002	white	Canal Lake	F	+	+	NA	PCA, Fst, dXY, pi, PBS, Dadi, PSMC, Vst	SAMN47736303
FCL113_S14_L002	white	Canal Lake	F	+	+	NA	PCA, Fst, dXY, pi, PBS, Dadi, Vst	SAMN47736304
FCL84_S1_L002	white	Canal Lake	F	+	+	NA	PCA, Fst, dXY, pi, PBS, Dadi, Vst	SAMN47736305
FCL85_S12_L002	white	Canal Lake	F	+	+	NA	PCA, Fst, dXY, pi, PBS, Dadi, Vst	SAMN47736306
FCL86_S15_L002	white	Canal Lake	F	+	+	NA	PCA, Fst, dXY, pi, PBS, Dadi, Vst	SAMN47736307
FCL88_S10_L002	white	Canal Lake	F	+	+	NA	PCA, Fst, dXY, pi, PBS, Dadi, Vst	SAMN47736308
FCL89_S19_L002	white	Canal Lake	F	+	+	NA	PCA, Fst, dXY, pi, PBS, Dadi, Vst	SAMN47736309
FCL91_S11_L002	white	Canal Lake	F	+	+	NA	PCA, Fst, dXY, pi, PBS, Dadi, Vst	SAMN47736310
FCL92_S20_L002	white	Canal Lake	F	+	+	NA	PCA, Fst, dXY, pi, PBS, Dadi, Vst	SAMN47736311
FCL93_S18_L002	white	Canal Lake	F	+	+	NA	PCA, Fst, dXY, pi, PBS, Dadi, Vst	SAMN47736312
Gac_180629_B6_S502_N717	common	Rainbow Haven	M	+	NA	+	PCA, Fst, PBS	SAMN50237118
Gac_180629_C9_S507_N717	common	Overton	M	+	NA	+	PCA, Fst, PBS	SAMN50237119
Gac_180629_D3_S503_N717	common	Rainbow Haven	M	+	NA	+	PCA, Fst, PBS	SAMN50237120
Gac_180629_K3_S504_N717	common	Rainbow Haven	F	+	+	NA	PCA, Fst, PBS	SAMN50237121
Gac_180629_L3_S505_N717	common	Rainbow Haven	F	+	+	NA	PCA, Fst, PBS	SAMN50237122
Gac_180629_L4_S506_N717	white	Rainbow Haven	F	+	+	NA	PCA, Fst, PBS	SAMN50237123
Gac_180821_D6_S510_N717	white	Canal Lake	M	+	NA	+	PCA, Fst, PBS	SAMN50237124
Gac_180821_H7_S511_N717	white	Canal Lake	F	+	+	NA	PCA, Fst, PBS	SAMN50237125
Gac_180821_I4_S515_N717	white	Rainbow Haven	M	+	NA	+	PCA, Fst, PBS	SAMN50237126
Gac_180821_M5_S514_N717	white	Rainbow Haven	M	+	NA	+	PCA, Fst, PBS	SAMN50237127
Gac_180821_N7_S515_N716	white	Canal Lake	F	+	+	NA	PCA, Fst, PBS	SAMN50237128
Gac_CB101_S511_N718	common	Baddeck	F	+	NA	NA	PCA, Fst, PBS	SAMN50237129
Gac_CB71_S512_N718	white	Baddeck	M	+	NA	+	PCA, Fst, PBS	SAMN50237130
Gac_CB93_S509_N718	common	Baddeck	M	+	NA	+	PCA, Fst, PBS	SAMN50237131
Gac_M21_S502_N718	common	Canal Lake	M	+	NA	+	PCA, Fst, PBS	SAMN50237132
Gac_M22_S503_N718	common	Canal Lake	M	+	NA	+	PCA, Fst, PBS	SAMN50237133
Gac_M40_S504_N718	common	Canal Lake	F	+	NA	NA	PCA, Fst, PBS	SAMN50237134
MCB34_S30_L002	common	Cherry Burton Road	M	+	NA	+	PCA, Fst, dXY, pi, PBS, Dadi, PSMC, Vst	SAMN47736313
MCB35_S39_L002	common	Cherry Burton Road	M	+	NA	+	PCA, Fst, dXY, pi, PBS, Dadi, Vst	SAMN47736314
MCB37_S24_L002	common	Cherry Burton Road	M	NA	NA	+	PCA, Fst, dXY, pi, Dadi, Vst	SAMN47736315
MCB42_S35_L002	common	Cherry Burton Road	M	+	NA	+	PCA, Fst, dXY, pi, PBS, Dadi, Vst	SAMN47736316
MCB49_S40_L002	common	Cherry Burton Road	M	+	NA	+	PCA, Fst, dXY, pi, PBS, Dadi, Vst	SAMN47736317
MCB50_S21_L002	common	Cherry Burton Road	M	+	NA	+	PCA, Fst, dXY, pi, PBS, Dadi, Vst	SAMN47736318
MCB53_S26_L002	common	Cherry Burton Road	M	+	NA	+	PCA, Fst, dXY, pi, PBS, Dadi, Vst	SAMN47736319
MCB55_S38_L002	common	Cherry Burton Road	M	+	NA	+	PCA, Fst, dXY, pi, PBS, Dadi, Vst	SAMN47736320
MCB56_S25_L002	common	Cherry Burton Road	M	+	NA	+	PCA, Fst, dXY, pi, PBS, Dadi, Vst	SAMN47736321
MCB58_S34_L002	common	Cherry Burton Road	M	+	NA	+	PCA, Fst, dXY, pi, PBS, Dadi, Vst	SAMN47736322
MCL13_S4_L002	white	Canal Lake	M	NA	NA	+	PCA, Fst, dXY, pi, Dadi, PSMC, Vst	SAMN47736323
MCL14_S3_L002	white	Canal Lake	M	NA	NA	+	PCA, Fst, dXY, pi, Dadi, Vst	SAMN47736324
MCL17_S13_L002	white	Canal Lake	M	+	NA	+	PCA, Fst, dXY, pi, PBS, Dadi, Vst	SAMN47736325
MCL18_S5_L002	white	Canal Lake	M	+	NA	+	PCA, Fst, dXY, pi, PBS, Dadi, Vst	SAMN47736326
MCL20_S6_L002	white	Canal Lake	M	NA	NA	+	PCA, Fst, dXY, pi, Dadi, Vst	SAMN47736327
MCL25_S8_L002	white	Canal Lake	M	+	NA	+	PCA, Fst, dXY, pi, PBS, Dadi, Vst	SAMN47736328
MCL28_S9_L002	white	Canal Lake	M	+	NA	+	PCA, Fst, dXY, pi, PBS, Dadi, Vst	SAMN47736329
MCL30_S7_L002	white	Canal Lake	M	+	NA	+	PCA, Fst, dXY, pi, PBS, Dadi, Vst	SAMN47736330
MCL31_S17_L002	white	Canal Lake	M	NA	NA	+	PCA, Fst, dXY, pi, Dadi, Vst	SAMN47736331
MCL7_S2_L002	white	Canal Lake	M	+	NA	+	PCA, Fst, dXY, pi, PBS, Dadi, Vst	SAMN47736332
SRR23495524	Quebec	Baie-de-L ’Isle-Verte	M	+	NA	+	PCA, Fst, PBS
SRR23495533	Quebec	Baie-de-L ’Isle-Verte	M	+	NA	+	PCA, Fst, PBS
SRR23495537	Quebec	Baie-de-L ’Isle-Verte	M	+	NA	+	PCA, Fst, PBS
SRR23495544	Quebec	Baie-de-L ’Isle-Verte	M	+	NA	+	PCA, Fst, PBS
SRR23495555	Quebec	Baie-de-L ’Isle-Verte	F	+	+	NA	PCA, Fst, PBS
SRR23495556	Quebec	Baie-de-L ’Isle-Verte	F	+	+	NA	PCA, Fst, PBS
SRR23495561	Quebec	Baie-de-L ’Isle-Verte	M	+	NA	+	PCA, Fst, PBS
SRR23495564	Quebec	Baie-de-L ’Isle-Verte	M	+	NA	+	PCA, Fst, PBS
SRR23495566	Quebec	Baie-de-L ’Isle-Verte	M	+	NA	+	PCA, Fst, PBS
SRR23495572	Quebec	Baie-de-L ’Isle-Verte	M	+	NA	+	PCA, Fst, PBS
SRR23495579	Quebec	Baie-de-L ’Isle-Verte	M	+	NA	+	PCA, Fst, PBS
SRR23495582	Quebec	Baie-de-L ’Isle-Verte	M	+	NA	+	PCA, Fst, PBS
SRR23495583	Quebec	Baie-de-L ’Isle-Verte	M	+	NA	+	PCA, Fst, PBS
SRR23495594	Quebec	Baie-de-L ’Isle-Verte	F	+	+	NA	PCA, Fst, PBS
SRR23495596	Quebec	Baie-de-L ’Isle-Verte	F	+	+	NA	PCA, Fst, PBS
SRR23495609	Quebec	Baie-de-L ’Isle-Verte	F	+	+	NA	PCA, Fst, PBS
SRR23495617	Quebec	Baie-de-L ’Isle-Verte	F	+	+	NA	PCA, Fst, PBS
SRR23495619	Quebec	Baie-de-L ’Isle-Verte	F	+	+	NA	PCA, Fst, PBS
SRR23495620	Quebec	Baie-de-L ’Isle-Verte	F	+	+	NA	PCA, Fst, PBS
