## Supplementary material for "Strong but diffuse genetic divergence underlies differentiation in an incipient species of marine stickleback": Table S2

### Sheet: All_models
dadi models
Simple Models	Nanc	s	nu1 (CB)	nu2 (CL)	m	m12	m21	T	misid	theta	k	Log Likelihood	AIC
Panmixia	3842.33	-	-	-	-	-	-	-	0	11158.5	1	-5027.96	10057.9
Asymmetric Migration	3288.81	-	3630.61	20842.3	-	0.00101422	0.00126151	349.901	0.00418632	9551.03	6	-1774.82	3561.64
Symmetric Migration	2981.56	-	4088.59	15867.3	0.00135803	-	-	539.259	0.0199417	8658.74	5	-1479.62	2969.25
Isolation + Migration	2990.17	1001.68	12897.7	30104.2	-	0.00171954	0.000497003	622.834	0.0429809	8683.75	7	-1193.96	2401.92	1
Strict Isolation	3010.92	-	10285.7	29759.2	-	-	-	422.659	0.00837768	8744	4	-1366.13	2740.26	2
Complex Models	Nanc	nu1 (CB)	nu2 (CL)	m	m12	m21	T1	T2	misid	theta	k	Log Likelihood	AIC
Ancient Symmetric Migration	2986.82	9801.23	24179.5	0.000260904	-	-	438.659	0.0366564	0.0078849	8674.02	6	-1371.33	2754.67	3
Secondary Contact Symmetric Migration	2969.71	4096.39	5997.37	0.0010996	-	-	0	678.221	0.0184142	8624.34	6	-1767.42	3546.84
Ancient Asymmetric Migration	806.117	3000.56	3728.55	-	0.0041966	0.000144511	11161.2	0	0.0597773	2341.04	7	-2688.07	5390.14
Secondary Contact Asymmetric Migration	686.074	3277.22	4021.72	-	0.00515067	0	8265.97	4152.86	0.059536	1992.43	7	-2613.18	5240.36
Two Epoch Models	Nanc	nu1 (CB)	nu2 (CL)	m	m1	m2	m12a	m21a	m12b	m21b	T1	T2	misid	theta	k	Log Likelihood	AIC
Symmetric Migration Twoepoch	865.542	3817.4	927.654	-	0.00358485	0.00341006	-	-	-	-	16575.8	9092.32	0.0222944	2513.62	7	-5564.12	11142.2
Asymmetric Migration Twoepoch	728.833	3607.72	3456.97	-	-	-	0.00772069	0	0.00175687	0.0032702	13849.1	2198.34	0.0543962	2116.6	9	-1957.94	3933.87
L (Sequence Length) =	1.96223e+07	total genome length*(snps input/total snps)
Mutation Rate =	3.7e-08
Nanc=	theta/4muL
Tdiv	T*2Na*g
*Ancient Mig Models
T1: The scaled time between the split and the ancient migration (in units of 2*Na generations).
T2: The scaled time between the ancient migration and present.
*Secondary Contact Models
T1: The scaled time between the split and the secondary contact (in units of 2*Na generations)
T2: The scaled time between the secondary contact and present.
*Two Epoch Models
Split into two populations, with symmetric migration. A second period of symmetric migration occurs, but can be a different rate. Pop size is same.

### Sheet: Top_models_with_CI_&_residuals
1. Isolation Migration							2. Strict Isolation							3. Ancient Symmetric Migration
		SD	lower	upper			Scaled		SD	lower	upper					SD	Lower	Upper
s	1001.68	10835.7	-9833.97	11837.3			nu1	10125.7	1353.02	8772.68	11478.7			nu1	10166	1376.78	8789.18	11542.7
nu1	12897.7	100391	-87492.9	113288			nu2	30175.6	5853.79	24321.8	36029.4			nu2	29662.2	5650.09	24012.1	35312.3
nu2	30104.2	18415.5	11688.7	48519.7			T	420.626	38.2455	382.381	458.872			m	3.55855e-05	2.0111e-05	1.54745e-05	5.56964e-05
T	622.834	653.836	-31.0022	1276.67										T1	66.4502	37.8459	28.6043	104.296
m12	0.00171954	0.000785383	0.000934154	0.00250492										T2	353.979	17.8308	336.148	371.81
m21	0.000497003	0.00104674	-0.000549741	0.00154375
